# Detergent-based separation of microbes from marine particles

**DOI:** 10.1101/2025.07.15.664943

**Authors:** Jordan T. Coelho, Lauren Teubner, J. Cameron Thrash

## Abstract

Marine particles, typically composed of organic detritus and cellular debris, harbor microbial communities that are distinct from the planktonic, or free-living, communities in the pelagic ocean. However, without being first separated from the particle and microbial consortia, these microbes are inaccessible to further investigation via single-cell microbiology methods like flow cytometry, cell-sorting, and dilution-based isolation. To confront this obstacle, we compared the dissociative effects of two commonly used detergents, Tween20 and Tween80, on particle-associated marine microbial communities. The ability of Tween treatments to liberate cells from particles, and to maintain cell integrity, was quantified by flow cytometry from multiple communities across seasons and locations. Both Tween20 and Tween80, at 185 RPM shaking, gently dissociated microbes from their particles, causing very little cell mortality. Additionally, Tween80 liberated a greater number of particle-associated cells into the free-living fraction. We also analyzed the effects of Tween treatments on the microbial community composition for one of these collections via 16S rRNA gene amplicon sequencing of the particle-associated and free-living fractions relative to unamended controls. Tween20 and Tween80 were both effective for microbial dissolution from particles, however Tween80 treatments displayed greater uniformity in the dissociated communities and significantly enriched for the most abundant particle-associated members. Together these data indicate that Tween80 was most effective at gently dissociating particle-associated cells.

**Importance:** Microbes that reside on marine particulate organic matter are vital facets of marine biogeochemistry. As they degrade the particle on which they reside, the resulting concentrated region of activity influences surrounding biogeochemistry and redox gradients, making particle-associated microbes significant to overall marine ecology. To understand single-cell activities amidst the microbial assemblage on the particle, cells must first be removed from the substrate for downstream analyses. Methods for microbial dissociation from solid surfaces or sediment communities have been described, however, analogous methods for more ephemeral particles, that also maintain cell viability and preserve DNA for next-generation sequencing, are understudied. Here we optimized a method that leveraged detergents to dissociate microbes from marine particles. We evaluated effectiveness through filter size-fractionation, flow cytometry, and community composition analyses, and provide recommendations to gently and effectively remove microbes from marine particles.
