## Supplementary material for "Detergent-based separation of microbes from marine particles": Table S3

Tween	OTU	W_stat	p_value
T20_001	Otu00027	0	0.040427799
T20_001	Otu00028	0	0.040427799
T20_001	Otu00032	0	0.040427799
T20_001	Otu00034	0	0.03826125
T20_001	Otu00043	0	0.040427799
T20_001	Otu00046	0	0.040427799
T20_001	Otu00048	0	0.03826125
T20_001	Otu00059	0	0.040427799
T20_001	Otu00060	0	0.040427799
T20_001	Otu00076	0	0.040427799
T20_001	Otu00079	0	0.040427799
T20_001	Otu00086	0	0.040427799
T20_001	Otu00092	0	0.03826125
T20_001	Otu00128	0	0.036099099
T20_001	Otu00129	0	0.040427799
T20_001	Otu00136	0	0.036099099
T20_001	Otu00169	0	0.03826125
T20_001	Otu00183	0	0.040427799
T20_001	Otu00192	0	0.040427799
T20_001	Otu00210	0	0.040427799
T20_001	Otu00216	0	0.040427799
T20_001	Otu00224	0	0.031801285
T20_001	Otu00249	0	0.03826125
T20_001	Otu00272	0	0.03826125
T20_001	Otu00306	0	0.03826125
T20_001	Otu00326	0	0.03826125
T20_001	Otu00333	0	0.040427799
T20_001	Otu00387	0	0.031801285
T20_001	Otu00419	0	0.040427799
T20_001	Otu00495	0	0.03826125
T20_001	Otu00739	0	0.044596209
T20_001	Otu01208	0	0.031801285
T20_005	Otu00007	2	0.044596209
T20_005	Otu00009	2	0.044596209
T20_005	Otu00011	0	0.013119721
T20_005	Otu00015	2	0.044596209
T20_005	Otu00019	2	0.032320015
T20_005	Otu00020	0	0.013119721
T20_005	Otu00028	0	0.012800565
T20_005	Otu00031	2	0.044596209
T20_005	Otu00034	0	0.010645878
T20_005	Otu00036	0	0.013119721
T20_005	Otu00041	0	0.010645878
T20_005	Otu00047	0	0.010645878
T20_005	Otu00050	2	0.044596209
T20_005	Otu00053	1	0.023472363
T20_005	Otu00059	0	0.013119721
T20_005	Otu00060	0	0.013119721
T20_005	Otu00065	2	0.044596209
T20_005	Otu00079	0	0.013119721
T20_005	Otu00092	0	0.010645878
T20_005	Otu00105	2	0.044596209
T20_005	Otu00119	0	0.013119721
T20_005	Otu00128	0	0.010645878
T20_005	Otu00136	2	0.039124093
T20_005	Otu00169	0	0.013119721
T20_005	Otu00192	0	0.013119721
T20_005	Otu00224	0	0.004557894
T20_005	Otu00233	2	0.031645416
T20_005	Otu00326	0	0.010645878
T20_005	Otu00333	0	0.013119721
T20_005	Otu00340	2	0.044596209
T20_005	Otu00422	1	0.019679754
T20_005	Otu00456	0	0.013119721
T20_005	Otu00466	1	0.022990357
T20_005	Otu00523	2	0.044596209
T20_005	Otu00580	1	0.019679754
T20_005	Otu00921	1	0.022990357
T20_005	Otu00972	2	0.038440602
T20_005	Otu01208	3	0.025002818
T20_005	Otu01638	2	0.032996028
T20_005	Otu00022	0	0.013119721
T20_005	Otu00051	0	0.013119721
T20_005	Otu00089	1	0.023472363
T20_005	Otu00160	2	0.031645416
T20_005	Otu00323	2	0.038440602
T20_005	Otu00372	1	0.023472363
T20_005	Otu00477	2	0.044596209
T20_01	Otu00007	0	0.040427799
T20_01	Otu00009	0	0.040427799
T20_01	Otu00019	0	0.036099099
T20_01	Otu00024	0	0.036099099
T20_01	Otu00027	0	0.040427799
T20_01	Otu00028	0	0.040427799
T20_01	Otu00031	0	0.040427799
T20_01	Otu00034	0	0.03826125
T20_01	Otu00036	0	0.040427799
T20_01	Otu00041	0	0.03826125
T20_01	Otu00046	0	0.040427799
T20_01	Otu00048	0	0.03826125
T20_01	Otu00050	0	0.040427799
T20_01	Otu00055	0	0.036099099
T20_01	Otu00059	0	0.040427799
T20_01	Otu00060	0	0.040427799
T20_01	Otu00076	0	0.040427799
T20_01	Otu00079	0	0.040427799
T20_01	Otu00092	0	0.03826125
T20_01	Otu00105	0	0.040427799
T20_01	Otu00128	0	0.03826125
T20_01	Otu00136	0	0.03826125
T20_01	Otu00152	0	0.040427799
T20_01	Otu00192	0	0.03826125
T20_01	Otu00233	0	0.036099099
T20_01	Otu00272	0	0.036099099
T20_01	Otu00306	0	0.040427799
T20_01	Otu00326	0	0.03826125
T20_01	Otu00333	0	0.040427799
T20_01	Otu00051	0	0.040427799
T20_01	Otu00510	0	0.03826125
T80_001	Otu00007	0	0.040427799
T80_001	Otu00009	0	0.040427799
T80_001	Otu00015	0	0.040427799
T80_001	Otu00019	0	0.036099099
T80_001	Otu00020	0	0.040427799
T80_001	Otu00024	0	0.03826125
T80_001	Otu00025	0	0.03826125
T80_001	Otu00027	0	0.040427799
T80_001	Otu00028	0	0.040427799
T80_001	Otu00031	0	0.040427799
T80_001	Otu00032	0	0.040427799
T80_001	Otu00036	0	0.040427799
T80_001	Otu00041	0	0.03826125
T80_001	Otu00043	0	0.040427799
T80_001	Otu00046	0	0.040427799
T80_001	Otu00047	0	0.036099099
T80_001	Otu00048	0	0.03826125
T80_001	Otu00049	0	0.040427799
T80_001	Otu00059	0	0.040427799
T80_001	Otu00060	0	0.040427799
T80_001	Otu00076	0	0.040427799
T80_001	Otu00079	0	0.040427799
T80_001	Otu00080	0	0.036099099
T80_001	Otu00086	0	0.040427799
T80_001	Otu00092	0	0.03826125
T80_001	Otu00122	0	0.040427799
T80_001	Otu00125	0	0.03826125
T80_001	Otu00152	0	0.040427799
T80_001	Otu00158	0	0.036099099
T80_001	Otu00183	0	0.040427799
T80_001	Otu00272	0	0.03826125
T80_001	Otu00326	0	0.036099099
T80_001	Otu00333	0	0.040427799
T80_001	Otu00545	0	0.03826125
T80_001	Otu00051	0	0.040427799
T80_005	Otu00007	0	0.040427799
T80_005	Otu00009	0	0.040427799
T80_005	Otu00011	0	0.040427799
T80_005	Otu00015	0	0.040427799
T80_005	Otu00019	0	0.03826125
T80_005	Otu00020	0	0.040427799
T80_005	Otu00025	0	0.040427799
T80_005	Otu00027	0	0.040427799
T80_005	Otu00028	0	0.040427799
T80_005	Otu00031	0	0.040427799
T80_005	Otu00034	0	0.03826125
T80_005	Otu00036	0	0.040427799
T80_005	Otu00043	0	0.040427799
T80_005	Otu00046	0	0.040427799
T80_005	Otu00047	0	0.03826125
T80_005	Otu00048	0	0.03826125
T80_005	Otu00049	0	0.040427799
T80_005	Otu00060	0	0.040427799
T80_005	Otu00076	0	0.040427799
T80_005	Otu00079	0	0.040427799
T80_005	Otu00086	0	0.040427799
T80_005	Otu00092	0	0.03826125
T80_005	Otu00119	0	0.040427799
T80_005	Otu00128	0	0.03826125
T80_005	Otu00152	0	0.040427799
T80_005	Otu00233	0	0.036099099
T80_005	Otu00304	0	0.040427799
T80_005	Otu00326	0	0.036099099
T80_005	Otu00333	0	0.040427799
T80_005	Otu00387	0	0.029673219
T80_005	Otu00425	0	0.03826125
T80_005	Otu00514	0	0.023427089
T80_005	Otu00545	0	0.036099099
T80_005	Otu00022	0	0.040427799
T80_005	Otu00115	0	0.040427799
T80_005	Otu00739	0	0.019679754
T80_005	Otu00943	0	0.029673219
T80_01	Otu00007	0	0.040427799
T80_01	Otu00009	0	0.040427799
T80_01	Otu00019	0	0.036099099
T80_01	Otu00020	0	0.040427799
T80_01	Otu00025	0	0.040427799
T80_01	Otu00027	0	0.040427799
T80_01	Otu00028	0	0.040427799
T80_01	Otu00031	0	0.040427799
T80_01	Otu00032	0	0.040427799
T80_01	Otu00036	0	0.040427799
T80_01	Otu00041	0	0.036099099
T80_01	Otu00043	0	0.040427799
T80_01	Otu00046	0	0.040427799
T80_01	Otu00048	0	0.03826125
T80_01	Otu00049	0	0.040427799
T80_01	Otu00050	0	0.040427799
T80_01	Otu00059	0	0.040427799
T80_01	Otu00060	0	0.040427799
T80_01	Otu00076	0	0.040427799
T80_01	Otu00079	0	0.040427799
T80_01	Otu00086	0	0.040427799
T80_01	Otu00092	0	0.03826125
T80_01	Otu00105	0	0.040427799
T80_01	Otu00122	0	0.040427799
T80_01	Otu00192	0	0.040427799
T80_01	Otu00333	0	0.03826125
T80_01	Otu00580	0	0.03826125
T80_01	Otu01208	0	0.029673219
T80_01	Otu00115	0	0.040427799
T80_01	Otu00372	0	0.040427799
T80_01	Otu00644	0	0.029673219
T80_01	Otu00069	0	0.040427799
T80_01	Otu00739	0	0.040427799
T80_1	Otu00007	0	0.040427799
T80_1	Otu00009	0	0.040427799
T80_1	Otu00019	0	0.03826125
T80_1	Otu00027	0	0.040427799
T80_1	Otu00028	0	0.040427799
T80_1	Otu00031	0	0.040427799
T80_1	Otu00036	0	0.040427799
T80_1	Otu00041	0	0.03826125
T80_1	Otu00043	0	0.040427799
T80_1	Otu00044	0	0.040427799
T80_1	Otu00046	0	0.040427799
T80_1	Otu00048	0	0.03826125
T80_1	Otu00054	0	0.03826125
T80_1	Otu00059	0	0.040427799
T80_1	Otu00060	0	0.040427799
T80_1	Otu00079	0	0.040427799
T80_1	Otu00086	0	0.040427799
T80_1	Otu00092	0	0.03826125
T80_1	Otu00105	0	0.040427799
T80_1	Otu00118	0	0.036099099
T80_1	Otu00125	0	0.03826125
T80_1	Otu00128	0	0.03826125
T80_1	Otu00158	0	0.03826125
T80_1	Otu00233	0	0.036099099
T80_1	Otu00272	0	0.03826125
T80_1	Otu00326	0	0.03826125
T80_1	Otu00333	0	0.040427799
T80_1	Otu00395	0	0.040427799
T80_1	Otu00160	0	0.029673219
T80_1	Otu00739	0	0.040427799
